# Effect of Terpenes from *Poria Cocos*: Verifying Modes of Action against Alzheimer’s disease Using Molecular Docking, Drug-induced Transcriptomes and Diffusion Network

**DOI:** 10.1101/2023.06.01.543358

**Authors:** Musun Park, Seo-Young Lee, Haeseung Lee, Jin-Mu Yi

**Author notes:** Correspondence should be addressed to: M.P. Korea Institute of Oriental Medicine, Daejeon, Republic of Korea.

## Abstract

*Poria cocos* is used to treat various diseases because of its unique terpenes. However, no study verifying its modes of action using only its compounds based on *in silico* experiments has been conducted. Here, molecular docking and drug-induced transcriptome analyses were performed to confirm the modes of action of *Poria cocos*. Additionally, a diffusion network analysis method was proposed to confirm its modes of action against Alzheimer’s. First, *Poria cocos* terpenes were collected from standard databases for molecular docking. They were then used for large-scale molecular docking using druggable proteomes, and the modes of action of lanostane and seco-lanostane, unique to *Poria cocos*, were confirmed. Additionally, the brain cell line was treated with *Poria cocos* to produce *Poria cocos*-induced transcriptome data, and the transcriptome-based modes of action of *Poria cocos* were confirmed. Finally, a diffusion network was constructed using Alzheimer’s, which acts on both modes of action, and submodules of Alzheimer’s with which terpenes interact were identified. It was confirmed that *Poria cocos* acts on the Wnt signaling pathway, Zn-to-anterograde axonal transport, autophagy impairment, insulin and AGE-RAGE signaling pathways, and apoptosis mechanisms. This study identified the modes of action of *Poria cocos* using biological data and *in silico* methods.
