## Supplementary Material 1 for "Effect of Terpenes from *Poria Cocos*: Verifying Modes of Action against Alzheimer’s disease Using Molecular Docking, Drug-induced Transcriptomes and Diffusion Network"

### Sheet: Sheet1
Name	PubChem CID	InChiKey	Dock-ability
Lanostane-type triterpenes
Eburicoic acid	73402	UGMQOYZVOPASJF-OXUZYLMNSA-N	TRUE
O-acetylpachymic acid-25-ol	5316009	CNQLQPORMXSDCY-UHFFFAOYSA-N	FALSE
3β-Hydroxy-16α-acetoxy-lanosta-7,9(11),24-trien-21-oic acid	5318130	LFXVUAQZGUJJRB-UHFFFAOYSA-N	FALSE
Pachymic acid	5484385	VDYCLYGKCGVBHN-DRCQUEPLSA-N	TRUE
lanostane	9548665	ZQIOPEXWVBIZAV-JNBYKMJJNA-N	TRUE
Polyporenic acid C	9805290	KPKYWYZPIVAHKU-WMNQUVFJSA-N	TRUE
3-epi-Dehydrotumulosic acid	10005581	LADJWZMBZBVBSB-HSGZZQKSSA-N	TRUE
25-Hydroxy-3-epidehydrotumulosic acid	10368709	GDIGQYHXIOMOQU-NEAGZGJDSA-N	TRUE
Versisponic acid E	10530831	FRDFTEPTZCLNSB-KLNYWHDDSA-N	TRUE
3β,16α-Dihydroxylanosta-7,9(11),24-trien-21-oic acid	10743008	XSLKAKROJKMHIT-WIUKAADNSA-N	TRUE
Dehydroeburiconic acid	11431307	KBZOWVQYHZLSSX-DIQRFASRSA-N	TRUE
Daedaleanic acid B	11465951	IDFNQSYCBZBJRE-SHUBQVNDSA-N	TRUE
16α-Hydroxyeburiconic acid	12019176	MUTPNNQAZRJDSK-WMNQUVFJSA-N	TRUE
3-epi-Dehydrotrametenolic acid	12133286	QFPLAAZRZNKRRY-FHZHDSSISA-N	TRUE
Trametenolic acid	12309443	NBSBUIQBEPROBM-GIICLEHTSA-N	TRUE
Tumulosic acid	12314446	XADJANKGURNTIA-YEXRKOARSA-N	TRUE
Dehydrotumulosic acid	15225964	LADJWZMBZBVBSB-YEXRKOARSA-N	TRUE
3-O-Acetyl-16α-hydroxytrametenolic acid	15226712	SRDNLMOBFKJOSD-KOCSMGCBSA-N	TRUE
3-O-Acetyl-16α-hydroxydehydrotrametenolic acid	15226714	DLBLMTCYISHWGP-KOCSMGCBSA-N	TRUE
3-epi-Dehydropachymic acid	15226716	RWIALJIVPUCERT-ROLXBSRMSA-N	TRUE
Dehydropachymic acid	15226717	RWIALJIVPUCERT-DRCQUEPLSA-N	TRUE
Dehydroeburicoic acid	15250826	ONFPYGOMAADWAT-OXUZYLMNSA-N	TRUE
Dehydroeburicoic acid monoacetate	15250827	AYHCPTDPDUADTK-DLCVLMBDSA-N	TRUE
3β-p-Hydroxybenzoyldehydrotumulosic acid	15391339	BMRXKURCHPMXTP-SGLUJWHRSA-N	TRUE
Dehydrotrametenolic acid	15391340	QFPLAAZRZNKRRY-GIICLEHTSA-N	TRUE
Pinicolic acid A	15559099	XLPAINGDLCDYQV-VOMXGJAFSA-N	TRUE
masticadienoic acid	15560138	VOYZLKWKVLYJHD-LQZQKTEASA-N	TRUE
16α,27-Dihydroxydehydrotrametenoic acid	16083191	PJJIWWUPWPLBRE-XOSWQPBISA-N	TRUE
15α-Hydroxydehydrotumulosic acid	16736459	WTFURVULOVLFRN-YZBXQDNMSA-N	TRUE
5α,8α-Peroxydehydrotumulosic acid	16736654	NWPSXIIQUKYLPR-WTDMYXIOSA-N	TRUE
16α,25-Dihydroxydehydroeburicoic acid	16737365	SQDBINMAYPNYDY-BBQKHDEISA-N	TRUE
Dehydrotrametenonic acid	44424826	PLNOCPRTFZIBRT-DBAPKEHCSA-N	TRUE
25-Hydroxy-3-epitumulosic acid	44556876	QXIXZJPJZNHILH-UHPWZCOMSA-N	TRUE
Acetyleburicoic acid	44575769	IMWCOHWUNCFQDX-DLCVLMBDSA-N	TRUE
16α,25-Dihydroxyeburiconic acid	46882674	YEXYFLGTSGQWMI-IMOFTLGFSA-N	TRUE
29-Hydroxydehydrotumulosic acid	56838283	CMXFXKFVGJVYQB-IJANAQHQSA-N	TRUE
3α-acetoxylanosta-8,24-dien-21-oic acid	71207558	FIWGZIBLJWZUEA-UHFFFAOYSA-N	FALSE
Ganoderic acid	73554535	DYOKDAQBNHPJFD-PMVVSAHYSA-N	TRUE
6α-Hydroxypolyporenic acid C	101280198	NRSIOSASQDHZSI-OTNSLKBZSA-N	TRUE
Pinicolic acid E	101725004	PKWORMXMWBDULM-MVQHSHHOSA-N	TRUE
Eburicoic acid acetate	129819441	XIFRSSYHHHJYJY-LMNHHKPTSA-N	TRUE
16α-Hydroxytrametenolic acid	132285301	LPHOGVFYEBRXSC-LUXVNGTFSA-N	TRUE
3β,16α,30-Trihydroxy-24-methyllanosta-7,9(11),24(31)-trien-21-oic acid	132582274	ABCIAXTZVMMDMS-JBDXZHTESA-N	TRUE
16α-Hydroxy-3-oxo-24-methyllanosta-5,7,9(11),24(31)-tetraen-21-oic acid	132582276	KYMRBBLOALEVRA-OXRYRGBHSA-N	TRUE
3β,16α-Dihydroxy-7-oxo-24-methyllanosta-8,24(31)-dien-21-oic acid	132582277	KOLFIFZLJIHNHF-MOZMJWTCSA-N	TRUE
3α,16α-Dihydroxy-7-oxo-24-methyllanosta-8,24(31)-dien-21-oic acid	132582279	KOLFIFZLJIHNHF-NEAGZGJDSA-N	TRUE
29-Hydroxydehydropachymic acid	137355885	USCUFHFTPQCOLH-YXMYOOBPSA-N	TRUE
3-(2-Hydroxyacetoxy)-5α,8α-peroxydehydrotumulosic acid	137632272	LMEMBPKCZMYYLN-BSBNKEKMSA-N	TRUE
3β-Acetoxylanosta-7,9(11),24-trien-21-oic acid	137634702	AKQDAKHMCBBXHG-NFOHWCJDSA-N	TRUE
29-Hydroxypolyporenic acid C	139585448	WMGIVNDVJFWFEU-ROUXZGEUSA-N	TRUE
3‐Epi‐pachymic acid	139586524	VDYCLYGKCGVBHN-FOWHHFFXSA-N	TRUE
6,9-epoxyergosta-7,22-diene-3-ol	139587755	XSBIAMRLXDVYMG-NFIFLUETSA-N	TRUE
3β-Acetoxy-16α,24β-dihydroxylanosta-7,9(11),25-trien-21-oic acid	139589635	YXMCTIRWBFEHRZ-DUPPEWMNSA-N	TRUE
masticadienolic acid	146158966	UILQHUKSFUOOLH-FKJIIGDPSA-N	FALSE
Daedaleanic acid F	146682740	VIQLWFNMYGPXTQ-GZDFKEDFSA-N	TRUE
Porilactone A	146682741	XPCXNKAMKIVLJC-UIJOFUQVSA-N	TRUE
Porilactone B	146682742	XPCXNKAMKIVLJC-YCMYPXEBSA-N	TRUE
Pinicolic acid F	146682743	WWSVEDAQZXBFPB-GSYMQPADSA-N	TRUE
Ceanphytamic acid A	146684082	DPZWPKDORBUKOG-LGKGTUNVSA-N	TRUE
Ceanphytamic acid B	146684083	IEEUYMTZLJZXFD-RBBWSZCFSA-N	TRUE
15α-hydroxy-3-oxolanosta-8,24-dien-21-oic acid	-	XGTJMXWZSBFRJD-WWNINXPMNA-N	FALSE
16,27-dihydroxyl-dehydrotrametenolic acid	-	PJJIWWUPWPLBRE-YPVYOCGONA-N	FALSE
16-O-acetylpachymic acid	-	RFCLLTSFVGACCH-ZWJGBJRSNA-N	FALSE
16α-acetoxy-26,27-dimethoxyl-lanosta-8,24(31)-dien-21-oic acid	-	QTEBMJROUAEKDT-OTWLHGSONA-N	FALSE
16α-acetoxy-lanosta-8,24-dien-21-oic acid	-	HIRULAUNTMUHQL-GHFRWYEKNA-N	FALSE
16α-acetoxypolyporenic acid C	-	TYMMLOOAOUVXKU-AWDUNTFZNA-N	FALSE
16α-acetyloxy-24-methylene-3-oxolanosta-7,9(11)-dien-21-oic acid	-	FPLFOXNTFUNRIC-ADQMLHRJNA-N	FALSE
16α-acetyloxyeburiconic acid	-	NCARVEDLQOYWFH-LFKJQILRNA-N	FALSE
16α-Hydroxy-3-oxolanosta-7,9(11),24-trien-21-oic acid	-	-	FALSE
16α-hydroxy-3-oxolanosta-8,24-dien-21-oic acid	-	PKWORMXMWBDULM-AFJUPFGGNA-N	FALSE
16α-Hydroxydehydropachymic acid	-	-	FALSE
16α-hydroxy-lanosta-7,9(11),24-trien-21-oic acid	-	WQFLCSONOXEFHL-CDWCCKDTNA-N	FALSE
16α-hydroxy-lanosta-8,24(31)-dien-21-oic acid	-	AIIPZLIFNXUYSJ-YCTQNGIWNA-N	FALSE
16α-hydroxy-lanosta-8,24-dien-21-oic acid	-	QXSIGINFQJLOEK-CDWCCKDTNA-N	FALSE
25-Hydroxy-3-epi-hydroxytumulosic acid	-	-	FALSE
25-Hydroxypachymic acid	-	QAMJIBHFISSEFS-QMERJIHINA-N	FALSE
25-hydroxypolyporenic acid C	-	UCBFCLDPOCQJCI-JQAHEMOQNA-N	FALSE
25α-hydroxytumulosic acid	-	QXIXZJPJZNHILH-PVHFFCHFNA-N	FALSE
3,15-O-diacetyl-dehydrotrametenolic acid	-	-	FALSE
3,24-dioxo-16α-hydroxylanosta-7,9(11)-dien-21-oic acid	-	URDXCYNVGQNYOD-GTSPPEJFNA-N	FALSE
31-hydyoxyl-16-O-acetylpachymic acid	-	CNQLQPORMXSDCY-KDCOQGNMNA-N	FALSE
3-acetyloxy-16α-hydroxytrametenolic acid	-	FIWGZIBLJWZUEA-UORBHERTNA-N	FALSE
3-epi-(3'-hydroxy-3'-methylglutaryloxyl)-16α-hydroxydehydrotrametenolic acid	-	DLBLMTCYISHWGP-ITMJLDTRNA-N	FALSE
3-epi-(3'-hydroxyl-3'-methylglutaryloxyl)-dehydrotumulosic acid	-	RWIALJIVPUCERT-QTOLGTLYNA-N	FALSE
3-epi-(3'-hydroxyl-3'-methylglutaryloxyl)-tumulosic acid	-	XADJANKGURNTIA-KOVAYEJZNA-N	FALSE
3-epi-(3'-O-methyl malonyloxy)-dehydrotumulosic acid	-	LADJWZMBZBVBSB-BJVZDAEYNA-N	FALSE
3-O-acetyl-16α,26-dihydroxytrametenolic acid	-	PEHQYBWZHLYLLD-OWLGCBQCNA-N	FALSE
3-oxo-16α,25-dihydroxylanosta-7,9(11),24(31)-trien-21-oic acid	-	GDIGQYHXIOMOQU-AIVMPJIKNA-N	FALSE
3-oxo-16α-hydroxylanosta-7,9(11),24(31)-trien-21-oic acid	-	-	FALSE
3-oxo-16α-hydroxylanosta-7,9(11),24-trien-21-oic acid	-	URDXCYNVGQNYOD-RKNCYCDJNA-N	FALSE
3-oxo-6,16α-dihydroxylanosta-7,9(11),24(31)-trien-21-oic acid	-	PLXSBKYRGGMZMX-GUOLCDQHNA-N	FALSE
3-oxo-6,16α-dihydroxytrametenolic acid	-	BEQYVEMDHMMUBR-GCURXKJUNA-N	FALSE
3α,16β-dihydroxylanosta-7,9(11),24-trien-21-oic acid	-	XSLKAKROJKMHIT-OIRJRESUNA-N	FALSE
3β,5α,9α-trihydroxy-ergosta-7,22-diene-6-one	-	GUERPVMWCQXYEU-JOPFBABKNA-N	FALSE
3β-acetoxyl-16α-hydroxy-lanosta-8,24(31)-diene-21-oic acid	-	FIWGZIBLJWZUEA-UORBHERTNA-N	FALSE
3β-Acetyloxy-16α-hydroxylanosta-7,9(11),24(31)-trien-21-oic acid	-	-	FALSE
6α-hydroxydehydropachymic acid	-	LJPDOUXDCNKSSB-NJAYLPSCNA-N	FALSE
acetoxyeburicoic acid	-	DUEBVLVXNYERLC-CYTKZAPLNA-N	FALSE
Coriacoic acid A	-	-	FALSE
Coriacoic acid B	-	-	FALSE
Coriacoic acid C	-	-	FALSE
Coriacoic acid D	-	-	FALSE
Dehydrosulphurenic acid	-	DGVHJZPQGFRVEC-JRJYJQBVSA-N	FALSE
ergosta-4,22-diene-3-one	-	OWYXOXZSAKVGHJ-BQYQJAHWNA-N	FALSE
ergosta-5,6-epoxy-7,22-dien-3-ol	-	KVMYKLHJBYIOKD-KGWYEXMJNA-N	FALSE
Hispindic acid B	-	WLJQOXCBJVWOSH-CPFKCVINNA-N	FALSE
lanosta-7,9(11),24(31)-trien-21-oic acid	-	MHYCPVYCDBDIOI-BROGAGLANA-N	FALSE
lanosta-7,9(11),24-trien-21-oic acid	-	DOHLHLMHWPAGSN-RFDUTJOMNA-N	FALSE
lanosta-8,24(31)-dien-21-oic acid	-	MXYPNIKTLZOPGJ-YODDZJSMNA-N	FALSE
lanosta-8,24-dien-21-oic acid	-	MXYPNIKTLZOPGJ-LWBXBDAMNA-N	FALSE
methyl trametenolate	-	NBSBUIQBEPROBM-RHWYEXGFNA-N	FALSE
Methyl-O-acetylpachymate	-	-	FALSE
O-acetylpachymic acid	-	-	FALSE
Oxotrametenolic acid	-	-	FALSE
Pachymic acid methyl ester	-	OOLKLNKJVOLWGM-GKRZNYDKNA-N	FALSE
Pinicolic acid	-	XLPAINGDLCDYQV-AOPBZVFANA-N	FALSE
Poriacosone A	-	MRIYMZVAZKUDEY-VJDKFLDVNA-N	FALSE
Poriacosone B	-	MRIYMZVAZKUDEY-PRTTWNEJNA-N	FALSE
Poricoic acid ZF	-	OKMPVARQVOZKHL-UBERMGFZNA-N	FALSE
Poricoic acid ZH	-	CRZGJPQJFAJPBR-JJTWQVKRNA-N	FALSE
Poricoic acid ZI	-	-	FALSE
Poricoic acid ZL	-	-	FALSE
Seco-Lanostane-type triterpenes
Poricoic acid A	5471851	KVAQLXUMUVEKGR-SMFZDKLCSA-N	TRUE
Poricoic acid B	5471852	NXAZWYWJZDFISF-KXGBKNTBSA-N	TRUE
Poricoic acid G	5471966	VPTZOSBKEDUOFE-KXGBKNTBSA-N	TRUE
Poricoic acid H	10918099	GKXXWKRLARTIQL-SMFZDKLCSA-N	TRUE
Daedaleanic acid A	11179164	MFOKWUZMHJXWFI-ZKBPDDLLSA-N	TRUE
Poricoic acid E	15225966	BAMOLJDIJFNXHV-MTJJMWJSSA-N	TRUE
Poricoic acid BM	15225967	KBQBNLHZTLWXML-SMFZDKLCSA-N	TRUE
Poricoic acid CM	16736060	BTOTUPNTIAMSIV-CCQCPENESA-N	TRUE
16-Deoxyporicoic acid B	16736458	ZYEKRDSCPDPVSG-MTGBOMLISA-N	TRUE
25-Hydroxyporicoic acid H	16736865	ZUQVIKQNZXSXML-OHUXFVNZSA-N	TRUE
Poricoic acid D	44424827	DJHQMAXOQISYNY-OHUXFVNZSA-N	TRUE
26-Hydroxyporicoic acid DM	44556810	VWGBTUVMVDGTRM-XZUPHIJISA-N	TRUE
25-Hydroxyporicoic acid C	44556811	HHZQHKPGFJOQSU-MOLUDBHFSA-N	TRUE
6,7-Dehydroporicoic acid H	44556878	HYCQUZBUDTVVSJ-KGXQETAESA-N	TRUE
Poricoic acid AM	46882717	WMPHZBWMRPCPKN-XNVOKYKKSA-N	TRUE
Poricoic acid DM	46882757	BLNBMYVNDVNBFI-CPCIMIGGSA-N	TRUE
Poricoic acid GM	46882800	UGVHLNKATMYQSO-SMFZDKLCSA-N	TRUE
Poricoic acid HM	46882839	JCSGIMZUEZTOAC-XNVOKYKKSA-N	TRUE
poricotriol A	51042623	HHINYALZKAWAOA-RGBBNCLUSA-N	TRUE
Poricoic acid C	56668247	QFVFCBZDUKVXLR-PKSIZLAPSA-N	TRUE
Poricoic acid AE	102480392	RKZGUCXRSIGYMA-QSZXRLQHSA-N	TRUE
Poricoic acid CE	102480393	PMJATQUJKYISSR-DBJVCEQOSA-N	TRUE
3-o-acetyl-dehydroeburicoic acid	139586183	OPDCNCKCFNXEMG-BOCBPPTNSA-N	TRUE
Daedaleanic acid D	146682732	ROAFCAAVLHMLSQ-ZKBPDDLLSA-N	TRUE
Poricoic acid I	146682733	RYPXXLRJCKBBJS-SMFZDKLCSA-N	TRUE
Poricoic acid J	146682734	IZZSRMHCEIYKAE-JDSTXSGKSA-N	TRUE
Poricoic acid K	146682735	AXNJVXGKPWGROB-XIILMWTLSA-N	TRUE
Poricoic acid L	146682736	FSGAHYULPPRNPE-XIILMWTLSA-N	TRUE
Poricoic acid M	146682737	YEEROKSIOBPFET-JBIWJWGBSA-N	TRUE
Daedaleanic acid E	146682738	CWESKBXTSSZICX-LIFZVUHLSA-N	TRUE
11β-Ethoxydaedaleanic acid A	146684081	FODATNQVSQLZFA-XJWRFWNJSA-N	TRUE
16-Deoxyporicoic acid BM	-	-	FALSE
25-methoxy-29-hydroxyporicoic acid	-	WVAVYHAGPHBGTQ-SCSXHVJENA-N	FALSE
26-hydroxyporicoic acid G	-	VNWGYLSMSLDTAF-BKDHDJPQNA-N	FALSE
3,4-Secolanosta-4(28),7,9,24Z-tetraen-3,26-dioic acid	-	-	FALSE
poricoic acid GE	-	PRRRTILSHXEQHO-MCLDYAHVNA-N	FALSE
poricoic acid HE	-	DGQSNBSTORZCOQ-IWQQJMBBNA-N	FALSE
Poricoic acid JM	-	-	FALSE
Poricoic acid N	-	-	FALSE
Poricoic acid O	-	-	FALSE
Poricoic acid ZA	-	BGHZRCFURWDZQP-NPQRWMLJNA-N	FALSE
Poricoic acid ZC	-	-	FALSE
Poricoic acid ZD	-	-	FALSE
Poricoic acid ZG	-	-	FALSE
Poricoic acid ZK	-	-	FALSE
Poricoic acid ZM	-	-	FALSE
Poricoic acid ZN	-	-	FALSE
Poricoic acid ZO	-	-	FALSE
Poricoic acid ZP	-	-	FALSE
Poricoic acid ZQ	-	-	FALSE
Poricoic acid ZR	-	-	FALSE
pentacyclic triterpenes
Oleanolic acid	10494	MIJYXULNPSFWEK-GTOFXWBISA-N	TRUE
hederagenin	73299	PGOYMURMZNDHNS-MYPRUECHSA-N	TRUE
β-Amyrin acetate	92156	UMRPOGLIBDXFNK-ZYGITSNFSA-N	TRUE
3-O-acetyloleanolic acid	151202	RIXNFYQZWDGQAE-DFHVBEEKSA-N	TRUE
oleanic acid 3-O-acetate	619165	RIXNFYQZWDGQAE-UHFFFAOYSA-N	FALSE
triterpene acid	-	ZGFLVXVHIHEKLZ-CORJLDJKNA-N	FALSE
tricyclic diterpenes
(95)7-Oxocallitrisic acid	29212	MSWJSDLNPCSSNW-MISYRCLQSA-N	TRUE
Dehydroabietic acid	94391	NFWKVWVWBFBAOV-MISYRCLQSA-N	TRUE
Pimaric acid	220338	MHVJRKBZMUDEEV-APQLOABGSA-N	TRUE
Dehydroabietic acid methyl ester	247581	PGZCJOPTDHWYES-UHFFFAOYSA-N	TRUE
7-oxo-15-Hydroxydehydroabietic acid	14017925	MXPXAZNVQUWDFH-NSISKUIASA-N	TRUE
Sterols
Ergosta-7,22-dien-3-one	99511	AHWOEMBXZXGDBQ-AQGSFBQWSA-N	TRUE
β-Sitosterol	222284	KZJWDPNRJALLNS-VJSFXXLFSA-N	TRUE
Ergosterol	444679	DNVPQKQSNYMLRS-APGDWVJJSA-N	TRUE
ergosta-7,22E-dien-3beta-ol	5283628	QOXPZVASXWSKKU-UEIWAABPSA-N	TRUE
Ergosta-5,7-dien-3β-ol	5326970	ZKQRGSXITBHHPC-VVQHAZRASA-N	TRUE
Ergosterol peroxide	5351516	VXOZCESVZIRHCJ-KGHQQZOUSA-N	TRUE
Daucosterol	5742590	NPJICTMALKLTFW-OFUAXYCQSA-N	TRUE
(22E)-ergosta-5,7,9(11),22-tetraen-3β-ol	6436660	QSVJYFLQYMVBDR-CMNOFMQQSA-N	TRUE
Biemnasterol	6440930	IBFQWGIEQHTWFU-LYHJVHLQSA-N	TRUE
Cerevisterol	10181133	ARXHRTZAVQOQEU-BRVLHLJYSA-N	TRUE
ergosterone	11003773	JBSSIYVUAQDIMG-VLWWAJHTSA-N	TRUE
9,11-Dehydroergosterol peroxide	11112737	FWPYIYVSYQRISA-LEOBWYFPSA-N	TRUE
Ergost-7-en-3β-ol	12308940	PUGBZUWUTZUUCP-BJVOIFBFSA-N	TRUE
Ergosta-4,22-dien-3-one	54173984	OWYXOXZSAKVGHJ-WUYCRTRWSA-N	TRUE
3β,5α-Dihydroxy-ergosta-7,22-dien-6-one	91493161	KAIVGEVOBNIWLR-GYTXUWGBSA-N	TRUE
6,9-Epoxy-ergosta-7,22-dien-3-ol	129715745	XSBIAMRLXDVYMG-YOYPVQSNSA-N	TRUE
(22E)-Ergosta-6,8(14),22-trien-3β-ol	-	-	FALSE
(22E)-Ergosta-8(14),22-dien-3β-ol	-	-	FALSE
(22E,24R)-ergosta-7,22-dien-3-one	-	AHWOEMBXZXGDBQ-BABOOFLINA-N	FALSE
3β,5α,9α-Trihydroxy-ergosta-7,-dien-6-one	-	-	FALSE
Other compounds
caprylic acid	379	WWZKQHOCKIZLMA-UHFFFAOYSA-N	TRUE
palmitic acid	985	IPCSVZSSVZVIGE-UHFFFAOYSA-N	TRUE
lauric acid	3893	POULHZVOKOAJMA-UHFFFAOYSA-N	TRUE
mannitol	6251	FBPFZTCFMRRESA-KVTDHHQDSA-N	TRUE
ribitol	6912	HEBKCHPVOIAQTA-NGQZWQHPSA-N	TRUE
Undekansaeure	8180	ZDPHROOEEOARMN-UHFFFAOYSA-N	TRUE
protocatechualdehyde	8768	IBGBGRVKPALMCQ-UHFFFAOYSA-N	TRUE
(-)-pinoresinol	73399	HGXBRUKMWQGOIE-AFHBHXEDSA-N	TRUE
Trimethyl citrate	74112	HDDLVZWGOPWKFW-UHFFFAOYSA-N	TRUE
Ethyl glucoside	121667	WYUFTYLVLQZQNH-JAJWTYFOSA-N	TRUE
2-lauroleic acid	5282729	PAWGRNGPMLVJQH-ZHACJKMWSA-N	TRUE
Dimethyl L-malate	10285815	YSEKNCXYRGKTBJ-BYPYZUCNSA-N	TRUE
L-uridine	40428662	DRTQHJPVMGBUCF-YDLFOAGRSA-N	TRUE
6-hydroxykaempferol 7-glucopyranoside	-	IYEWEDZIDUAUTD-NJNSNHBHNA-N	FALSE
poricoic acid ZG	-	CDPTZHYUABHXMC-YCPGKOHVNA-N	FALSE
