## Supplementary Material 2 for "Effect of Terpenes from *Poria Cocos*: Verifying Modes of Action against Alzheimer’s disease Using Molecular Docking, Drug-induced Transcriptomes and Diffusion Network"

### Sheet: Sheet1
	Lanostane-type triterpenes	other	pentacyclic triterpenes	seco-Lanostane-type triterpenes	sterol	tricyclic diterpenes	sum	p-value
Chemokine signaling pathway	0	0	0	1	0	2	3	0.003
Calcium signaling pathway	56	13	4	31	16	5	125	0.006
Pancreatic secretion	4	1	1	9	1	2	18	0.009
Fluid shear stress and atherosclerosis	1	1	0	2	3	3	10	0.014
Complement and coagulation cascades	25	6	1	11	5	0	48	0.016
Tryptophan metabolism	0	2	0	0	0	0	2	0.018
Leukocyte transendothelial migration	1	0	0	0	0	1	2	0.02
Morphine addiction	14	6	1	4	2	3	30	0.031
Amphetamine addiction	11	0	1	2	1	0	15	0.043
ErbB signaling pathway	3	1	1	0	0	0	5	0.052
Phenylalanine metabolism	0	2	0	0	0	0	2	0.12
Aldosterone-regulated sodium reabsorption	4	0	0	0	0	1	5	0.122
Purine metabolism	0	4	0	0	0	0	4	0.152
Acute myeloid leukemia	3	1	0	0	0	0	4	0.19
Relaxin signaling pathway	0	1	0	0	0	2	3	0.255
Kaposi sarcoma-associated herpesvirus infection	1	1	0	3	1	1	7	0.297
Drug metabolism	0	1	0	0	0	0	1	0.314
Ovarian steroidogenesis	0	1	0	0	0	0	1	0.362
Prolactin signaling pathway	1	2	0	0	0	0	3	0.396
Hepatitis B	1	0	0	1	0	2	4	0.451
Viral carcinogenesis	0	0	0	2	0	0	2	0.528
Long-term depression	3	0	1	0	0	2	6	0.529
Ras signaling pathway	5	0	1	3	1	0	10	0.532
Sphingolipid signaling pathway	0	0	0	4	0	2	6	0.564
Endometrial cancer	0	1	0	0	0	0	1	0.578
Lipid and atherosclerosis	0	1	0	0	0	1	2	0.62
Tuberculosis	5	0	1	0	0	0	6	0.631
HIF-1 signaling pathway	7	0	2	2	0	0	11	0.654
Salivary secretion	0	0	1	2	1	1	5	0.665
Human papillomavirus infection	1	1	0	0	1	0	3	0.669
Regulation of lipolysis in adipocytes	0	1	0	0	0	0	1	0.686
Bladder cancer	0	3	0	0	0	0	3	0.688
Vascular smooth muscle contraction	12	1	1	4	4	3	25	0.741
Breast cancer	0	2	0	0	0	0	2	0.78
Chronic myeloid leukemia	0	1	0	0	0	0	1	0.784
Prostate cancer	0	3	2	0	0	0	5	0.795
Apelin signaling pathway	9	4	0	0	1	2	16	0.805
Endocrine and other factor-regulated calcium reabsorption	0	0	1	0	0	0	1	0.806
Estrogen signaling pathway	0	1	0	0	0	0	1	0.832
Yersinia infection	0	0	0	0	0	1	1	0.844
PD-L1 expression and PD-1 checkpoint pathway in cancer	9	1	1	2	1	1	15	0.848
Small cell lung cancer	0	1	0	0	0	0	1	0.858
Pancreatic cancer	0	1	0	0	0	0	1	0.87
Tyrosine metabolism	0	1	0	0	0	0	1	0.871
Toxoplasmosis	0	0	0	1	0	0	1	0.899
Phospholipase D signaling pathway	0	2	0	0	0	0	2	0.901
Coronavirus disease	6	0	0	0	0	0	6	0.924
Pertussis	1	0	0	0	0	0	1	0.927
Non-small cell lung cancer	1	2	0	1	0	0	4	0.932
Focal adhesion	3	1	2	2	1	1	10	0.944
Melanoma	0	1	0	0	0	0	1	0.944
AGE-RAGE signaling pathway in diabetic complications	2	0	0	2	0	2	6	0.968
Nicotine addiction	12	0	0	6	3	0	21	0.972
Glioma	0	1	0	0	0	0	1	0.973
Leishmaniasis	2	0	0	1	0	0	3	0.974
Central carbon metabolism in cancer	3	1	1	0	0	0	5	0.98
Human cytomegalovirus infection	0	0	0	0	1	2	3	0.987
Gap junction	1	1	1	0	1	0	4	0.989
Natural killer cell mediated cytotoxicity	1	0	0	0	0	0	1	0.993
Proteoglycans in cancer	0	0	0	1	1	1	3	0.996
Neuroactive ligand-receptor interaction	54	9	4	31	13	5	116	1
Pathways in cancer	9	6	3	5	0	3	26	1
Neutrophil extracellular trap formation	9	1	1	1	1	0	13	1
Hematopoietic cell lineage	3	0	0	0	1	0	4	1
Chagas disease	1	0	0	0	0	0	1	1
Th17 cell differentiation	1	0	0	0	0	0	1	1
JAK-STAT signaling pathway	1	0	0	0	0	0	1	1
cAMP signaling pathway	56	11	4	31	16	5	123	<0.001
Cholinergic synapse	55	4	4	31	16	5	115	<0.001
Type II diabetes mellitus	55	4	4	30	16	5	114	<0.001
MAPK signaling pathway	53	6	4	31	16	5	115	<0.001
Serotonergic synapse	52	10	4	29	15	5	115	<0.001
GnRH secretion	51	4	4	25	14	4	102	<0.001
Hypertrophic cardiomyopathy	49	6	4	31	16	4	110	<0.001
Oxytocin signaling pathway	47	10	4	29	12	5	107	<0.001
Circadian entrainment	46	5	4	28	12	3	98	<0.001
cGMP-PKG signaling pathway	46	8	4	25	13	5	101	<0.001
Prion disease	46	1	3	27	8	2	87	<0.001
Cortisol synthesis and secretion	44	2	4	20	15	5	90	<0.001
Adrenergic signaling in cardiomyocytes	44	7	4	24	15	5	99	<0.001
GABAergic synapse	44	3	4	30	15	4	100	<0.001
Aldosterone synthesis and secretion	43	2	3	21	14	5	88	<0.001
Renin secretion	40	1	4	15	12	3	75	<0.001
PI3K-Akt signaling pathway	40	5	4	24	7	4	84	<0.001
Alzheimer disease	39	3	3	22	3	3	73	<0.001
Arrhythmogenic right ventricular cardiomyopathy	39	4	4	25	16	4	92	<0.001
Dilated cardiomyopathy	39	3	4	25	16	4	91	<0.001
Dopaminergic synapse	39	1	3	24	10	2	79	<0.001
Pathways of neurodegeneration	39	2	4	24	7	4	80	<0.001
Rap1 signaling pathway	35	0	4	20	2	3	64	<0.001
Cushing syndrome	34	1	3	15	13	4	70	<0.001
Insulin secretion	32	0	3	16	11	3	65	<0.001
Chemical carcinogenesis	27	6	4	19	13	5	74	<0.001
Taste transduction	26	3	2	3	12	1	47	<0.001
Growth hormone synthesis, secretion and action	24	0	4	15	4	4	51	<0.001
Regulation of actin cytoskeleton	23	0	4	15	1	3	46	<0.001
Retrograde endocannabinoid signaling	18	1	3	14	11	5	52	<0.001
Cardiac muscle contraction	17	0	3	16	9	1	46	<0.001
Diabetic cardiomyopathy	13	1	1	8	1	1	25	<0.001
GnRH signaling pathway	13	0	3	6	2	2	26	<0.001
Glutamatergic synapse	12	0	1	1	2	2	18	<0.001
Platelet activation	12	2	0	11	0	2	27	<0.001
Spinocerebellar ataxia	11	2	2	11	1	0	27	<0.001
Long-term potentiation	9	1	1	1	1	1	14	<0.001
VEGF signaling pathway	6	0	1	4	1	3	15	<0.001
Arginine biosynthesis	5	0	2	0	0	0	7	<0.001
Steroid hormone biosynthesis	4	4	0	4	8	4	24	<0.001
Inflammatory mediator regulation of TRP channels	3	1	1	5	2	2	14	<0.001
ABC transporters	2	0	0	0	1	0	3	<0.001
Carbohydrate digestion and absorption	2	0	0	2	0	1	5	<0.001
Folate biosynthesis	0	2	0	1	0	1	4	<0.001
Signaling pathways regulating pluripotency of stem cells	0	0	0	2	0	2	4	<0.001
